# Platelets promote acute liver injury via extracellular vesicles-mediated Aldolase A

**DOI:** 10.64898/2026.03.05.709856

**Authors:** Ruoxue Yang, Jinghua Liu, Kai Fu, Ting Wan, Yahui Li, Can Shen, Ling Yang, Keqin Wang, Zhao Shan

## Abstract

Platelets have emerged as active regulators of acute liver injury (ALI), yet the molecular mechanisms underlying their pathogenic functions remain poorly defined. Here, we demonstrate that platelets contribute to liver injury, in part, by metabolically reprogramming Kupffer cells (KCs). We show that platelets are actively recruited to the injured liver and communicate with KCs through extracellular vesicles (EVs), which deliver the glycolytic enzyme aldolase A (ALDOA) into recipient cells. This EV-mediated transfer promotes glycolytic reprogramming in KCs, contributing to their pro-inflammatory activation and amplification of hepatic injury. Genetic ablation of Aldoa in platelets attenuated liver injury, demonstrating a pathogenic role for platelet-derived ALDOA *in vivo*. Pharmacological inhibition of ALDOA with Aldometanib markedly attenuated liver injury. Circulating ALDOA levels were elevated in patients with ALI and correlated with disease severity. These findings uncover a platelet–macrophage metabolic axis that drives ALI and nominate ALDOA as a therapeutic target and biomarker.
