## Supplemental File 3 for "Platelets promote acute liver injury via extracellular vesicles-mediated Aldolase A"

### Sheet: Table S4
Supplementary File 3 Real-Time PCR Primers used
Targeted gene	Primer (5‘-3’)	Sequence
musSlc2a1	Forward	CAGTTCGGCTATAACACTGGTG
	Reverse	GCCCCCGACAGAGAAGATG
musPfkfb3	Forward	CCCAGAGCCGGGTACAGAA
	Reverse	GGGGAGTTGGTCAGCTTCG
musPkm	Forward	GCCGCCTGGACATTGACTC
	Reverse	CCATGAGAGAAATTCAGCCGAG
musHif-1α	Forward	ACCTTCATCGGAAACTCCAAAG
	Reverse	CTGTTAGGCTGGGAAAAGTTAGG
musIl-1β	Forward	GCAACTGTTCCTGAACTCAACT
	Reverse	ATCTTTTGGGGTCCGTCAACT
mus18S	Forward	CGGCTACCACATCCAAGGAA
	Reverse	GCTGGAATTACCGCGGCT
musHk3	Forward	CTGAGTCAAGGCTGTATCCTCC
	Reverse	TGCACCAGTTCAGCATCTGAGG
